# Multiple lineages of *Monkeypox virus* detected in the United States, 2021- 2022

**DOI:** 10.1101/2022.06.10.495526

**Authors:** Crystal M. Gigante, Bette Korber, Matthew H. Seabolt, Kimberly Wilkins, Whitni Davidson, Agam K. Rao, Hui Zhao, Christine M. Hughes, Faisal Minhaj, Michelle A. Waltenburg, James Theiler, Sandra Smole, Glen R. Gallagher, David Blythe, Robert Myers, Joann Schulte, Joey Stringer, Philip Lee, Rafael M. Mendoza, LaToya A. Griffin-Thomas, Jenny Crain, Jade Murray, Annette Atkinson, Anthony H. Gonzalez, June Nash, Dhwani Batra, Inger Damon, Jennifer McQuiston, Christina L. Hutson, Andrea M. McCollum, Yu Li

**Author notes:** The findings and conclusions in this report are those of the author(s) and do not necessarily represent the views of the Centers for Disease Control and Prevention or Los Alamos National Laboratory.

## Abstract

Monkeypox is a viral zoonotic disease endemic in Central and West Africa. In May 2022, dozens of non-endemic countries reported hundreds of monkeypox cases, most with no epidemiological link to Africa. We identified two lineages of *Monkeypox virus* (MPXV) among nine 2021 and 2022 U.S. monkeypox cases. A 2021 case was highly similar to the 2022 MPXV outbreak variant, suggesting a common ancestor. Analysis of mutations among these two lineages revealed an extreme preference for GA-to-AA mutations indicative of APOBEC3 cytosine deaminase activity that was shared among West African MPXV since 2017 but absent from Congo Basin lineages. Poxviruses are not thought to be subject to APOBEC3 editing; however, these findings suggest APOBEC3 activity has been recurrent and dominant in recent West African MPXV evolution.
