## Supplemental Tables 1 to 4 for "Multiple lineages of *Monkeypox virus* detected in the United States, 2021- 2022"

### Sheet: Supplemental Table 1
Position	reference	MA001-2022	MD-2021	TYPE	FTYPE	STRAND	EFFECT	NT CHANGE	AA CHANGE ALT	GENE	PRODUCT	Genbank Note
1271	G	A	A	snp	CDS	-	missense_variant	314C>T	Ser105Leu	MPXV-UK_P2-001	MPXVgp001	Chemokine binding protein (Cop-C23L); J1L; similar to Vaccinia virus strain Copenhagen C23L; most abundant secreted protein; CC-chemokine binding
2600	G	A	A	snp	CDS	-	missense_variant	161C>T	Ser54Phe	MPXV-UK_P2-002	MPXVgp002	TNF receptor (CrmB) (Cop-C22L); J2L
3120	G	A	.	snp	CDS	-	synonymous_variant	1497C>T	Ile499Ile	MPXV-UK_P2-003	MPXVgp003	Ankyrin (Cop-C19L); J3L
3531	G	A	A	snp	CDS	-	synonymous_variant	1086C>T	Ile362Ile	MPXV-UK_P2-003	MPXVgp003	Ankyrin (Cop-C19L); J3L
3827	C	T	T	snp	CDS	-	missense_variant	790G>A	Asp264Asn	MPXV-UK_P2-003	MPXVgp003	Ankyrin (Cop-C19L); J3L
7780	C	T	T	snp	CDS	+	synonymous_variant	192C>T	Ile64Ile	MPXV-UK_P2-006	MPXVgp006	Secreted EGF-like protein (Cop-C11R); D3R; similar to Vaccinia virus strain Copenhagen C11R; secreted growth factor
14009	G	T	T	snp	CDS	-	missense_variant	1268C>A	Ala423Asp	MPXV-UK_P2-012	MPXVgp012	Ankyrin; Type I IFN resistance (Cop-C9L); D9L; similar to Vaccinia virus strain Copenhagen C9L; ankyrin-like
15437	G	A	A	snp			intergenic_variant
21732	G	A	A	snp	CDS	-	synonymous_variant	711C>T	Phe237Phe	MPXV-UK_P2-021	MPXVgp025	ANK-containing protein; apoptosis inihibitor (Cop-M1L); O1L; similar to Vaccinia virus strain Copenhagen M1L; ankyrin-like
30376	G	A	A	snp	CDS	-	synonymous_variant	828C>T	Leu276Leu	MPXV-UK_P2-031	MPXVgp035	Kelch-like protein (Cop-F3L); C9L; similar to Vaccinia virus strain Copenhagen F3L; kelch-like
31062	G	A	A	snp	CDS	-	missense_variant	142C>T	Arg48Cys	MPXV-UK_P2-031	MPXVgp035	Kelch-like protein (Cop-F3L); C9L; similar to Vaccinia virus strain Copenhagen F3L; kelch-like
34468	G	A	A	snp	CDS	-	missense_variant	232C>T	Pro78Ser	MPXV-UK_P2-037	MPXVgp041	S-S bond formation pathway protein substrate (Cop-F9L); C15L; similar to Vaccinia virus strain Copenhagen F9L
37211	G	A	A	snp	CDS	-	synonymous_variant	1833C>T	Phe611Phe	MPXV-UK_P2-040	MPXVgp044	EEV maturation protein (Cop-F12L); C18L; similar to Vaccinia virus strain Copenhagen F12L; actin tail formation
38369	G	A	A	snp	CDS	-	synonymous_variant	675C>T	Ile225Ile	MPXV-UK_P2-040	MPXVgp044	EEV maturation protein (Cop-F12L); C18L; similar to Vaccinia virus strain Copenhagen F12L; actin tail formation
38671	C	T	T	snp	CDS	-	missense_variant	373G>A	Glu125Lys	MPXV-UK_P2-040	MPXVgp044	EEV maturation protein (Cop-F12L); C18L; similar to Vaccinia virus strain Copenhagen F12L; actin tail formation
39148	C	T	.	snp	CDS	-	missense_variant	1057G>A	Glu353Lys	MPXV-UK_P2-041	MPXVgp045	Palmitylated EEV membrane glycoprotein (Cop-F13 L); C19L; similar to Vaccinia virus strain Copenhagen F13L; major envelope antigen of EEV; wrapping of IMV to form IEV; phospholipase D-like
52894	G	A	A	snp	CDS	-	synonymous_variant	1554C>T	Val518Val	MPXV-UK_P2-055	MPXVgp057	DNA polymerase (Cop-E9L); F8L; similar to Vaccinia virus strain Copenhagen E9L; DNA polymerase, catalytic subunit
54126	G	A	A	snp	CDS	-	missense_variant	322C>T	Leu108Phe	MPXV-UK_P2-055	MPXVgp057	DNA polymerase (Cop-E9L); F8L; similar to Vaccinia virus strain Copenhagen E9L; DNA polymerase, catalytic subunit
54644	G	A	A	snp	CDS	+	missense_variant	166G>A	Asp56Asn	MPXV-UK_P2-056	MPXVgp058	Sulfhydryl oxidase (FAD-linked) (Cop-E10R); F9R; similar to Vaccinia virus strain Copenhagen E10R; protein disulfide bond-forming enzyme
64306	G	A	A	snp	CDS	-	synonymous_variant	420C>T	Ile140Ile	MPXV-UK_P2-066	MPXVgp068	Virion core cysteine protease (Cop-I7L); I7L; similar to Vaccinia virus strain Copenhagen I7L; virion core protein; similar to DNA topoisomerase II
73075	C	T	T	snp	CDS	+	missense_variant	89C>T	Ser30Leu	MPXV-UK_P2-076	MPXVgp078	VLTF-1 (late transcription factor 1) (Cop-G8R); G9R; similar to Vaccinia virus strain Copenhagen G8R; late gene transcription factor, VLTF-1
73248	G	A	.	snp	CDS	+	missense_variant	262G>A	Asp88Asn	MPXV-UK_P2-076	MPXVgp078	VLTF-1 (late transcription factor 1) (Cop-G8R); G9R; similar to Vaccinia virus strain Copenhagen G8R; late gene transcription factor, VLTF-1
74214	G	A	.	snp	CDS	+	missense_variant	426G>A	Met142Ile	MPXV-UK_P2-077	MPXVgp079	Entry/fusion complex component, myristylprotein (Cop-G9R); G10R; similar to Vaccinia virus strain Copenhagen G9R; myristylated protein
77392	G	A	.	snp	CDS	+	missense_variant	484G>A	Glu162Lys	MPXV-UK_P2-081	MPXVgp083	ss/dsDNA binding protein (VP8) (Cop-L4R); M4R; similar to Vaccinia virus strain Copenhagen L4R; virion core protein; ssDNA binding; stimulation of I8R helicase activity
79357	C	.	T	snp	CDS	+	synonymous_variant	264C>T	Ile88Ile	MPXV-UK_P2-085	MPXVgp087	L3R similar to Vaccinia virus strain Copenhagen J3R poly-A polymerase stimulatory subunit simultaneously cap-specific mRNA (nucleoside-O2'-)-methyltransferase
81284	G	A	A	snp	CDS	+	synonymous_variant	150G>A	Lys50Lys	MPXV-UK_P2-088	MPXVgp090	RNA polymerase subunit (RPO147) (Cop-J6R); L6R; similar to Vaccinia virus strain Copenhagen J6R; RNA polymerase, 147 kDa subunit
82382	C	T	T	snp	CDS	+	synonymous_variant	1248C>T	Phe416Phe	MPXV-UK_P2-088	MPXVgp090	RNA polymerase subunit (RPO147) (Cop-J6R); L6R; similar to Vaccinia virus strain Copenhagen J6R; RNA polymerase, 147 kDa subunit
82460	G	A	A	snp	CDS	+	synonymous_variant	1326G>A	Thr442Thr	MPXV-UK_P2-088	MPXVgp090	RNA polymerase subunit (RPO147) (Cop-J6R); L6R; similar to Vaccinia virus strain Copenhagen J6R; RNA polymerase, 147 kDa subunit
84596	C	T	.	snp	CDS	+	synonymous_variant	3462C>T	Phe1154Phe	MPXV-UK_P2-088	MPXVgp090	RNA polymerase subunit (RPO147) (Cop-J6R); L6R; similar to Vaccinia virus strain Copenhagen J6R; RNA polymerase, 147 kDa subunit
86988	C	.	T	snp	CDS	-	synonymous_variant	81G>A	Glu27Glu	MPXV-UK_P2-091	MPXVgp093	H3L similar to Vaccinia virus strain Copenhagen H3L IMV surface membrane protein
95043	G	A	A	snp	CDS	+	synonymous_variant	375G>A	Val125Val	MPXV-UK_P2-098	MPXVgp100	Virion core (Cop-D3R); E3R; similar to Vaccinia virus strain Copenhagen D3R; virion core protein
124139	G	A	A	snp	CDS	+	missense_variant	184G>A	Glu62Lys	MPXV-UK_P2-128	MPXVgp129	DNA helicase, transcript release factor (Cop-A1 8R); A19R; similar to Vaccinia virus strain Copenhagen A1 8R; virion core associated DNA helicase; post-replicative negative transcription elongation factor
124683	G	A	A	snp	CDS	+	missense_variant	728G>A	Arg243Gln	MPXV-UK_P2-128	MPXVgp129	DNA helicase, transcript release factor (Cop-A1 8R); A19R; similar to Vaccinia virus strain Copenhagen A1 8R; virion core associated DNA helicase; post-replicative negative transcription elongation factor
128707	C	T	T	snp	CDS	+	missense_variant	920C>T	Ser307Leu	MPXV-UK_P2-133	MPXVgp134	VITF-3 45kda subunit (Cop-A23R); A24R; similar to Vaccinia virus strain Copenhagen A23R; intermediate transcription factor, VITF-3, 45 kDa
133174	GCAATCTTTCTCAATCTTTCTCAA	GCAATCTTTCTCAA	GCAATCTTTCTCAA	indel			intergenic_variant
133725	C	.	T	snp			intergenic_variant
150480	C	T	.	snp	CDS	+	missense_variant	661C>T	His221Tyr	MPXV-UK_P2-157	MPXVgp157	IL-1/TLR signaling inhibitor (Cop-A46R); A47R; similar to Vaccinia virus strain Copenhagen A46R
150561	GGATATGATGGATATGATGATATGATGGATATGATGATATGATGGATATGATG	GGATATGATGGATATGATGATATGATGGATATGATG	.	indel			intergenic_variant
151472	A	C	.	snp			intergenic_variant
155806	G	A	.	snp			intergenic_variant
162342	C	T	T	snp	CDS	+	synonymous_variant	736C>T	Leu246Leu	MPXV-UK_P2-164	MPXVgp165	Schlafen (Cop-B2R); B4R; schlafen-like
169732	TCAGATACAGATACAGATACAGATACAGATACAGATACAGATACAGATACAGAT	.	TCAGATACAGATACAGATACAGATACAGATACAGATACAGATACAGAT	indel	CDS	+	conservative_inframe_deletion	100_105delACAGAT	Thr34_Asp35del	MPXV-UK_P2-171	Hypothetical protein (Cop-B11R)	Hypothetical protein (Cop-B11R)
170273	G	A	.	snp	CDS	+	synonymous_variant	225G>A	Arg75Arg	MPXV-UK_P2-172	MPXVgp172	Ser/Thr Kinase (Cop-B12R); B11R; similar to Vaccinia virus strain Copenhagen B12R; protein kinase-like
178220	G	A	A	snp			intergenic_variant
179163	GATATACATTATATACATTATATACATTATATACATTATATACATTATATACATTATATACATTATATACATTATATACATTATATACATTATATA	GATATACATTATATACATTATATACATTATATACATTATATACATTATATACATTATATACATTATATACATTATATACATTATATACATTATATACATTATATACATTATATACATTATATACATTATATACATTATATACATTATATA	GATATACATTATATACATTATATACATTATATACATTATATACATTATATACATTATATACATTATATACATTATATACATTATATACATTATATACATTATATACATTATATACATTATATACATTATATACATTATATACATTATATACATTATATACATTATATACATTATATACATTATATACATTATATACATTATATACATTATATACATTATATACATTATATACATTATATACATTATATACATTATATACATTATATACATTATATACATTATATACATTATATACATTATATACATTATATACATTATATACATTATATACATTATATACATTATATACATTATATACATTATATACATTATATACATTATATTCATTATATACATTAT…	indel			intergenic_variant
181995	G	A	A	snp	CDS	+	missense_variant	625G>A	Asp209Asn	MPXV-UK_P2-182	MPXVgp182	Surface glycoprotein; B21R; putative membrane-associated glycoprotein; cadherin-like domain
183534	C	T	.	snp	CDS	+	missense_variant	2164C>T	Pro722Ser	MPXV-UK_P2-182	MPXVgp182	Surface glycoprotein; B21R; putative membrane-associated glycoprotein; cadherin-like domain
186593	G	A	A	snp	CDS	+	missense_variant	5223G>A	Met1741Ile	MPXV-UK_P2-182	MPXVgp182	Surface glycoprotein; B21R; putative membrane-associated glycoprotein; cadherin-like domain
192418	TAGTCATAAGTTAGTTAAGTCATAAGTTAGTTAAGTCATAAGTTAGTTAAGTCATAAGTTAGTTAAGTCATAAGTTAGTTAAGTCATAAGTTAGTTAAGTCATAAGTTAGTTAAGTCATAAGTTAGTT	.	TAGTCATAAGTTAGTTAAGTCATAAGTTAGTTAAGTCATAAGTTAGTTAAGTCATAAGTTAGTTAAGTCATAAGTTAGTTAAGTCATAAGTTAGTTAAGTCATAAGTTAGTTAAGTCATAAGTTAGTTAAGTCATAAGTTAGTTAAGTCATAAGTTAGTTAAGTCATAAGTTAGTTAAGTCATAAGTTAGTTAAGTCATAAGTTAGTTAAGTCATAAGTTAGTTAAGTCATAAGTTAGTTAAGTCATAAGTTAGTT	indel			intergenic_variant
193407	G	A	A	snp	CDS	+	missense_variant	790G>A	Asp264Asn	MPXV-UK_P2-188	MPXVgp189	Ankyrin (Cop-C19L); J1R; ankyrin-like
193703	C	T	T	snp	CDS	+	synonymous_variant	1086C>T	Ile362Ile	MPXV-UK_P2-188	MPXVgp189	Ankyrin (Cop-C19L); J1R; ankyrin-like
194114	C	T	.	snp	CDS	+	synonymous_variant	1497C>T	Ile499Ile	MPXV-UK_P2-188	MPXVgp189	Ankyrin (Cop-C19L); J1R; ankyrin-like (ITR)
194634	C	T	T	snp	CDS	+	missense_variant	161C>T	Ser54Phe	MPXV-UK_P2-189	MPXVgp190	TNF receptor (CrmB) (Cop-C22L); J2R; secreted TNF binding protein
195963	C	T	T	snp	CDS	+	missense_variant	314C>T	Ser105Leu	MPXV-UK_P2-190	MPXVgp191	Chemokine binding protein (Cop-C23L); J3R; similar to Vaccinia virus strain Copenhagen B29R; CC-chemokine binding

### Sheet: Supplemental Table 2
Position	reference	TX-2021	FL001-2022	VA001-2022	TYPE	FTYPE	STRAND	EFFECT	NT CHANGE	AA CHANGE ALT	GENE	PRODUCT	Genbank Note
2761	G	A	.	.	snp			intergenic_variant
11341	G	.	.	A	snp	CDS	-	synonymous_variant	1569C>T	Ile523Ile	MPXV-UK_P2-010	MPXVgp010	D7L host range ankyrin-like
12108	G	.	.	A	snp	CDS	-	stop_gained	802C>T	Arg268*	MPXV-UK_P2-010	MPXVgp010	D7L host range ankyrin-like
13307	C	T	T	T	snp			intergenic_variant
13657	C	.	.	T	snp	CDS	-	missense_variant	1620G>A	Met540Ile	MPXV-UK_P2-012	MPXVgp012	D9L similar to Vaccinia virus strain Copenhagen C9L ankyrin-like
15114	C	.	.	T	snp	CDS	-	missense_variant	163G>A	Asp55Asn	MPXV-UK_P2-012	MPXVgp012	D9L similar to Vaccinia virus strain Copenhagen C9L ankyrin-like
16236	C	.	.	T	snp	CDS	-	missense_variant	151G>A	Asp51Asn	MPXV-UK_P2-013	MPXVgp013	D10L similar to Vaccinia virus strain Copenhagen C7L host range
18801	C	T	T	T	snp	CDS	-	missense_variant	37G>A	Asp13Asn	MPXV-UK_P2-016	MPXVgp016	D13L similar to Vaccinia virus strain Copenhagen C4L
23573	T	C	C	C	snp	CDS	-	synonymous_variant	555A>G	Ser185Ser	MPXV-UK_P2-023	MPXVgp027	C1L similar to Vaccinia virus strain Copenhagen K1L host range ankyrin-like
25081	C	.	T	.	snp	CDS	-	missense_variant	407G>A	Arg136Gln	MPXV-UK_P2-024	MPXVgp028	SPI-3 C2L similar to Vaccinia virus strain Copenhagen K2L serine protease inhibitor-like SPI-3 inhibition of the ability of infected cells to fuse
25670	A	G	G	G	snp	CDS	-	missense_variant	107T>C	Phe36Ser	MPXV-UK_P2-025	MPXVgp029	C3L
29896	C	.	.	T	snp	CDS	-	synonymous_variant	1308G>A	Pro436Pro	MPXV-UK_P2-031	MPXVgp035	C9L similar to Vaccinia virus strain Copenhagen F3L kelch-like
30645	C	T	T	T	snp	CDS	-	missense_variant	559G>A	Asp187Asn	MPXV-UK_P2-031	MPXVgp035	C9L similar to Vaccinia virus strain Copenhagen F3L kelch-like
34481	C	T	T	T	snp	CDS	-	synonymous_variant	219G>A	Val73Val	MPXV-UK_P2-037	MPXVgp041	C15L similar to Vaccinia virus strain Copenhagen F9L
34587	C	T	T	T	snp	CDS	-	missense_variant	113G>A	Gly38Glu	MPXV-UK_P2-037	MPXVgp041	C15L similar to Vaccinia virus strain Copenhagen F9L
36907	G	.	A	.	snp	CDS	-	synonymous_variant	186C>T	Phe62Phe	MPXV-UK_P2-039	MPXVgp043	C17L similar to Vaccinia virus strain Copenhagen F11L
39128	T	C	C	C	snp	CDS	-	synonymous_variant	1077A>G	Glu359Glu	MPXV-UK_P2-041	MPXVgp045	C19L similar to Vaccinia virus strain Copenhagen F13L major envelope antigen of EEV wrapping of IMV to form IEV phospholipase D-like
39182	G	A	.	.	snp	CDS	-	synonymous_variant	1023C>T	Val341Val	MPXV-UK_P2-041	MPXVgp045	C19L similar to Vaccinia virus strain Copenhagen F13L major envelope antigen of EEV wrapping of IMV to form IEV phospholipase D-like
42110	C	.	.	T	snp	CDS	+	missense_variant	155C>T	Ser52Leu	MPXV-UK_P2-046	MPXVgp049	C23R similar to Vaccinia virus strain Copenhagen F17R virion core DNA-binding phosphoprotein
42192	G	.	A	.	snp	CDS	+	missense_variant	237G>A	Met79Ile	MPXV-UK_P2-046	MPXVgp049	C23R similar to Vaccinia virus strain Copenhagen F17R virion core DNA-binding phosphoprotein
42912	C	.	T	.	snp	CDS	-	missense_variant	786G>A	Met262Ile	MPXV-UK_P2-047	MPXVgp050	F1L similar to Vaccinia virus strain Copenhagen E1L poly-A polymerase catalytic subunit
50355	G	.	A	.	snp	CDS	+	missense_variant	361G>A	Asp121Asn	MPXV-UK_P2-053	MPXVgp055	F6R similar to Vaccinia virus strain Copenhagen E7R soluble myristylated protein
54277	C	.	T	.	snp	CDS	-	synonymous_variant	171G>A	Ala57Ala	MPXV-UK_P2-055	MPXVgp057	F8L similar to Vaccinia virus strain Copenhagen E9L DNA polymerase catalytic subunit
57293	C	T	.	.	snp	CDS	-	missense_variant	215G>A	Arg72Lys	MPXV-UK_P2-059	MPXVgp061	Q2L similar to Vaccinia virus strain Copenhagen O2L virion-associated glutaredoxin
61853	G	A	.	.	snp	CDS	-	synonymous_variant	175C>T	Leu59Leu	MPXV-UK_P2-063	MPXVgp065	I4L similar to Vaccinia virus strain Copenhagen I4L ribonucleotide reductase large subunit R1
64225	G	.	.	A	snp	CDS	-	synonymous_variant	501C>T	Ala167Ala	MPXV-UK_P2-066	MPXVgp068	I7L similar to Vaccinia virus strain Copenhagen I7L virion core protein similar to DNA topoisomerase II
72371	T	C	C	C	snp	CDS	-	missense_variant	586A>G	Asn196Asp	MPXV-UK_P2-075	MPXVgp077	G8L similar to Vaccinia virus strain Copenhagen G7L virion protein
73625	C	.	T	.	snp	CDS	+	synonymous_variant	639C>T	Leu213Leu	MPXV-UK_P2-076	MPXVgp078	G9R similar to Vaccinia virus strain Copenhagen G8R late gene transcription factor VLTF-1
74235	C	T	.	.	snp	CDS	+	synonymous_variant	447C>T	Ile149Ile	MPXV-UK_P2-077	MPXVgp079	G10R similar to Vaccinia virus strain Copenhagen G9R myristylated protein
75623	G	.	.	A	snp	CDS	+	missense_variant	28G>A	Asp10Asn	MPXV-UK_P2-079	MPXVgp081	M2R similar to Vaccinia virus strain Copenhagen L2R
79415	G	.	A	.	snp	CDS	+	missense_variant	322G>A	Asp108Asn	MPXV-UK_P2-085	MPXVgp087	L3R similar to Vaccinia virus strain Copenhagen J3R poly-A polymerase stimulatory subunit simultaneously cap-specific mRNA (nucleoside-O2'-)-methyltransferase
80108	G	A	A	A	snp	CDS	+	synonymous_variant	99G>A	Leu33Leu	MPXV-UK_P2-086	MPXVgp088	L4R similar to Vaccinia virus strain Copenhagen J4R RNA polymerase 22 kDa subunit
83335	T	C	C	C	snp	CDS	+	missense_variant	2201T>C	Leu734Ser	MPXV-UK_P2-088	MPXVgp090	L6R similar to Vaccinia virus strain Copenhagen J6R RNA polymerase 147 kDa subunit
87239	A	G	G	G	snp	CDS	-	missense_variant	2218T>C	Tyr740His	MPXV-UK_P2-092	MPXVgp094	H4L similar to Vaccinia virus strain Copenhagen H4L virion core RNA polymerase-associated protein RAP94
87306	A	G	G	G	snp	CDS	-	synonymous_variant	2151T>C	Phe717Phe	MPXV-UK_P2-092	MPXVgp094	H4L similar to Vaccinia virus strain Copenhagen H4L virion core RNA polymerase-associated protein RAP94
91737	A	G	G	G	snp			intergenic_variant
93396	G	A	A	A	snp	CDS	+	missense_variant	1657G>A	Glu553Lys	MPXV-UK_P2-096	MPXVgp098	E1R similar to Vaccinia virus strain Copenhagen D1R mRNA capping enzyme large subunit RNA 5' triphosphatase and RNA guanylyl transferase activities
95945	T	.	A	.	snp	CDS	+	missense_variant	576T>A	Asp192Glu	MPXV-UK_P2-099	MPXVgp101	E4R similar to Vaccinia virus strain Copenhagen D4R uracil DNA glycosylase
100649	C	T	.	.	snp	CDS	+	synonymous_variant	255C>T	Val85Val	MPXV-UK_P2-102	MPXVgp104	E7R similar to Vaccinia virus strain Copenhagen D7R RNA polymerase 18 kDa subunit
105755	G	.	A	.	snp	CDS	-	synonymous_variant	223C>T	Leu75Leu	MPXV-UK_P2-107	MPXVgp109	E12L similar to Vaccinia virus strain Copenhagen D12L mRNA capping enzyme small subunit mRNA (guanine-N7-)-methyl-transferase transcription initiation factor
112553	C	.	T	.	snp	CDS	-	missense_variant	997G>A	Asp333Asn	MPXV-UK_P2-115	MPXVgp117	A7L similar to Vaccinia virus strain Copenhagen A6L
114668	G	A	A	A	snp	CDS	-	synonymous_variant	1038C>T	Ala346Ala	MPXV-UK_P2-116	MPXVgp118	A8L similar to Vaccinia virus strain Copenhagen A7L early transcription factor VETF large subunit needed for morphogenesis of the virion core
117128	C	.	.	T	snp	CDS	-	synonymous_variant	2469G>A	Ala823Ala	MPXV-UK_P2-119	MPXVgp121	A11L similar to Vaccinia virus strain Copenhagen A10L major virion core protein p4a
118748	G	A	.	.	snp	CDS	-	synonymous_variant	849C>T	Phe283Phe	MPXV-UK_P2-119	MPXVgp121	A11L similar to Vaccinia virus strain Copenhagen A10L major virion core protein p4a
119305	T	C	C	C	snp	CDS	-	missense_variant	292A>G	Asn98Asp	MPXV-UK_P2-119	MPXVgp121	A11L similar to Vaccinia virus strain Copenhagen A10L major virion core protein p4a
121329	T	C	C	C	snp	CDS	-	missense_variant	49A>G	Thr17Ala	MPXV-UK_P2-122	MPXVgp124	A14L similar to Vaccinia virus strain Copenhagen A13L IMV inner and outer membrane protein
124040	G	A	A	A	snp	CDS	+	missense_variant	85G>A	Asp29Asn	MPXV-UK_P2-128	MPXVgp129	A19R similar to Vaccinia virus strain Copenhagen A1 8R virion core associated DNA helicase post-replicative negative transcription elongation factor
125258	A	G	G	G	snp	CDS	+	missense_variant	1303A>G	Lys435Glu	MPXV-UK_P2-128	MPXVgp129	A19R similar to Vaccinia virus strain Copenhagen A1 8R virion core associated DNA helicase post-replicative negative transcription elongation factor
128543	C	.	.	T	snp	CDS	+	synonymous_variant	756C>T	Ile252Ile	MPXV-UK_P2-133	MPXVgp134	A24R similar to Vaccinia virus strain Copenhagen A23R intermediate transcription factor VITF-3 45 kDa
130463	G	.	.	A	snp	CDS	+	missense_variant	1531G>A	Glu511Lys	MPXV-UK_P2-134	MPXVgp135	A25R similar to Vaccinia virus strain Copenhagen A24R RNA polymerase 132 kDa subunit
134453	C	.	.	T	snp			intergenic_variant
136523	AATCATCATCATCATCATCATCATCATCATCATCATCATCATC	AATCATCATCATCATCATCATCATCATCATCATC	AATCATCATCATCATCATCATCATCATCATC	AATCATCATCATCATCATCATCATCATCATCATC	indel	CDS	-	conservative_inframe_deletion	1114_1122delGATGATGAT	Asp372_Asp374del	MPXV-UK_P2-137	MPXVgp138	A28L major component of IMV surface tubules p4c
140503	A	.	C	.	snp	CDS	-	missense_variant	583T>G	Ser195Ala	MPXV-UK_P2-144	MPXVgp144	A34L similar to Vaccinia virus strain Copenhagen A32L DNA packaging into virion NTP-binding motif A
142509	C	.	T	.	snp	CDS	+	synonymous_variant	297C>T	Ile99Ile	MPXV-UK_P2-147	MPXVgp147	A37R similar to Vaccinia virus strain Copenhagen A35R
142647	G	A	.	.	snp	CDS	+	synonymous_variant	435G>A	Leu145Leu	MPXV-UK_P2-147	MPXVgp147	A37R similar to Vaccinia virus strain Copenhagen A35R
142929	C	.	.	T	snp	CDS	+	synonymous_variant	141C>T	Ile47Ile	MPXV-UK_P2-148	MPXVgp148	A38R similar to Vaccinia virus strain Copenhagen A36R IEV but not CEV envelope protein plays critical role for actin tail formation interacts with VAC A33R and A34R
144457	G	.	.	A	snp			intergenic_variant
146234	C	T	.	.	snp	CDS	-	missense_variant	556G>A	Asp186Asn	MPXV-UK_P2-151	MPXVgp151	A41L similar to Vaccinia virus strain Copenhagen A41L secreted protein reducing infiltration of inflammatory cells into the infected area
148423	A	G	G	G	snp	CDS	-	synonymous_variant	984T>C	Ile328Ile	MPXV-UK_P2-155	MPXVgp158	A45L similar to Vaccinia virus strain Copenhagen A44L 3-b-Hydroxy-delta5-steroid dehydrogenase
148438	G	A	.	.	snp	CDS	-	synonymous_variant	969C>T	Phe323Phe	MPXV-UK_P2-155	MPXVgp158	A45L similar to Vaccinia virus strain Copenhagen A44L 3-b-Hydroxy-delta5-steroid dehydrogenase
148539	TCATATCA	T	T	T	indel	CDS	-	frameshift_variant	861_867delTGATATG	Asn287fs	MPXV-UK_P2-155	MPXVgp158	A45L similar to Vaccinia virus strain Copenhagen A44L 3-b-Hydroxy-delta5-steroid dehydrogenase
149276	G	A	A	A	snp	CDS	-	missense_variant	131C>T	Ser44Leu	MPXV-UK_P2-155	MPXVgp158	A45L similar to Vaccinia virus strain Copenhagen A44L 3-b-Hydroxy-delta5-steroid dehydrogenase
149883	C	T	T	T	snp	CDS	+	stop_gained	64C>T	Gln22*	MPXV-UK_P2-157	MPXVgp157	A47R similar to Vaccinia virus strain Copenhagen A46R
150811	G	A	.	.	snp			intergenic_variant
154026	G	A	A	A	snp	CDS	+	missense_variant	1324G>A	Asp442Asn	MPXV-UK_P2-159	MPXVgp160	A50R similar to Vaccinia virus strain Copenhagen A50R DNA ligase
156440	C	.	.	T	snp			intergenic_variant
157748	C	.	T	.	snp			intergenic_variant
161163	C	.	T	.	snp	CDS	+	synonymous_variant	531C>T	Asn177Asn	MPXV-UK_P2-163	MPXVgp164	B3R similar to Vaccinia virus strain Copenhagen B1R serine
161964	C	T	T	T	snp	CDS	+	missense_variant	358C>T	His120Tyr	MPXV-UK_P2-164	MPXVgp165	B4R schlafen-like
162254	A	G	G	G	snp	CDS	+	synonymous_variant	648A>G	Leu216Leu	MPXV-UK_P2-164	MPXVgp165	B4R schlafen-like
163551	G	.	A	.	snp	CDS	+	missense_variant	208G>A	Glu70Lys	MPXV-UK_P2-165	MPXVgp166	B5R similar to Vaccinia virus strain Copenhagen B4R ankyrin-like
164843	T	C	C	.	snp	CDS	+	synonymous_variant	1500T>C	Leu500Leu	MPXV-UK_P2-165	MPXVgp166	B5R similar to Vaccinia virus strain Copenhagen B4R ankyrin-like
165793	C	T	T	T	snp	CDS	+	missense_variant	661C>T	Pro221Ser	MPXV-UK_P2-166	MPXVgp167	B6R similar to Vaccinia virus strain Copenhagen B5R palmitated 42 kDa glycoprotein located both on the membranes of infected cells and on EEV envelope complement control protein-like
168131	T	C	C	C	snp	CDS	+	missense_variant	787T>C	Phe263Leu	MPXV-UK_P2-169	MPXVgp170	B9R similar to Vaccinia virus strain Copenhagen B8R secreted IFN-g binding protein
168216	G	A	A	A	snp			intergenic_variant
168376	G	A	.	.	snp	CDS	+	missense_variant	136G>A	Glu46Lys	MPXV-UK_P2-170	MPXVgp171	B10R shope fibroma virus T4 protein-like
168543	C	.	.	T	snp	CDS	+	synonymous_variant	303C>T	Phe101Phe	MPXV-UK_P2-170	MPXVgp171	B10R shope fibroma virus T4 protein-like
169732	TCAGATACAGATACAGATACAGATACAGATACAGATACAGATACAGATACAGAT	.	TCAGATACAGATACAGATACAGATACAGATACAGATACAGAT	.	indel	CDS	+	conservative_inframe_deletion	94_105delACAGATACAGAT	Thr32_Asp35del	MPXV-UK_P2-171	Hypothetical protein (Cop-B11R)	Hypothetical protein (Cop-B11R)
170328	G	A	.	.	snp	CDS	+	missense_variant	280G>A	Asp94Asn	MPXV-UK_P2-172	MPXVgp172	B11R similar to Vaccinia virus strain Copenhagen B12R protein kinase-like
172538	G	A	.	.	snp	CDS	+	synonymous_variant	378G>A	Leu126Leu	MPXV-UK_P2-174	MPXVgp174	B13R similar to Vaccinia virus strain Copenhagen B15R
174605	TGATGAAGATGAAGATGAAGATGAAGATGA	.	TGATGAAGATGAAGATGAAGATGA	.	indel	CDS	+	disruptive_inframe_deletion	11_16delAGATGA	Lys4_Met5del	MPXV-UK_P2-177	MPXVgp177	B16R similar to Vaccinia virus strain Copenhagen B19R cell surface antigen and secreted IFN-a
174697	G	.	.	A	snp	CDS	+	missense_variant	79G>A	Glu27Lys	MPXV-UK_P2-177	MPXVgp177	B16R similar to Vaccinia virus strain Copenhagen B19R cell surface antigen and secreted IFN-a
175846	C	T	.	.	snp	CDS	+	missense_variant	104C>T	Ala35Val	MPXV-UK_P2-178	MPXVgp178	B17R ankyrin-like
177807	C	T	T	T	snp	CDS	+	missense_variant	2065C>T	Arg689Cys	MPXV-UK_P2-178	MPXVgp178	B17R ankyrin-like
179163	GATATACATTATATACATTATATACATTATATACATTATATACATTATATACATTATATACATTATATACATTATATACATTATATACATTATATA	.	GATATACATTATATACATTATATACATTATATACATTATATACATTATATACATTATATACATTATATACATTATATACATTATATACATTATATACATTATATACATTATATACATTATATACATTATATACATTATATACATTATATA	.	indel	CDS	+	intergenic_variant
179552	C	.	T	.	snp	CDS	+	missense_variant	272C>T	Ser91Leu	MPXV-UK_P2-180	MPXVgp180	R1R
179643	A	.	.	G	snp	CDS	+	synonymous_variant	363A>G	Thr121Thr	MPXV-UK_P2-180	MPXVgp180	SPI-1 B19R serine protease inhibitor-like SPI-1 apoptosis inhibition
179868	C	.	.	T	snp	CDS	+	synonymous_variant	588C>T	Phe196Phe	MPXV-UK_P2-180	MPXVgp180	SPI-1 B19R serine protease inhibitor-like SPI-1 apoptosis inhibition
186119	C	T	.	.	snp	CDS	+	synonymous_variant	4749C>T	Phe1583Phe	MPXV-UK_P2-182	MPXVgp182	B21R putative membrane-associated glycoprotein cadherin-like domain
187443	T	C	C	C	snp			intergenic_variant
188559	G	.	.	A	snp			intergenic_variant
189432	G	A	.	.	snp	CDS	+	synonymous_variant	219G>A	Ser73Ser	MPXV-UK_P2-184	MPXVgp185	N1R similar to Vaccinia virus strain Copenhagen B22R VAC B15R-like
189489	C	T	.	.	snp	CDS	+	synonymous_variant	276C>T	Ile92Ile	MPXV-UK_P2-184	MPXVgp185	N1R similar to Vaccinia virus strain Copenhagen B22R VAC B15R-like
194473	C	T	.	.	snp			intergenic_variant

### Sheet: Supplemental Table 3
	OPX3	MPX-WA	diff
MPXV_USA_2022_MA001	31	22.7	8.3
MPXV_USA_2022_FL002	30.6	23.4	7.2
MPXV_USA_2022_UT001	29.4	24.1	5.3
MPXV_USA_2022_UT002	32.1	24.6	7.5
MPXV_USA_2022_CA001	29.1	21.7	7.4
MPXV_USA_2021_MD	24.8	19.2	5.6
MPXV_USA_2022_FL001	21.7	21.2	0.5
MPXV_USA_2022_VA001	17.8	18.8	-1
MPXV_USA_2021_TX	17.2	18.6	-1.4
MT903337_MPXV_Nigeria_2017_FCT : OPX3 is 18.0, MPX_WA is 19.2.	18	19.2	-1.2
Positive control	23.4	23.2	0.2

### Sheet: Supplemental Table 4
Sequence Name
USA_2022_CA001
USA_2022_MA001
ON622713.1
ON585035.1
ON568298.1
ON614676.1
ON563414.2
ON627808.1
ON585033.1
ON622712.1
USA_2022_UT001
USA_2022_UT002
ON595760.1
USA_2022_FL002
ON585031.1
ON615424.1
ON622722.1
ON609725.1
ON622718.1
ON585038.1
ON602722.1
ON585034.1
USA_2021_MD
ON585037.1
ON585032.1
MT903345.1
MT903344.1
MT903343.1
MT903341.1
MT903342.1
MN648051.1
MT903340.1
MT903338.1
MT903339.1
MT903337.1
MG693723.1
USA_2021_TX
7624_FL001
7634_VA001
KJ642617.1
ON619835.1
ON619836.1
ON619837.1
ON619838.1
KJ642615.1
